# Biophysics of microRNA-34a targeting and its influence on down-regulation

**DOI:** 10.1101/2024.02.14.580117

**Authors:** Lara Sweetapple, David M Kosek, Elnaz Banijamali, Walter Becker, Juliane Müller, Christina Karadiakos, Lorenzo Baronti, Ileana Guzzetti, Dimitri Schritt, Alan Chen, Emma R Andersson, Katja Petzold

## Abstract

microRNAs (miRNAs) regulate target mRNA expression post-transcriptionally through their association with Argonaute 2 (AGO2) proteins. Predicting the efficiency of mRNA repression by miRNA has been limited by our comprehension of the structure-function relationship within miRNA binding sites. Using a combination of EMSA, luciferase reporter assays, and structural probing, we investigated the interaction between the human tumour suppressor *miR-34a* and 12 mRNA targets. Comparison of direct RNA:RNA interactions and those within the functional AGO2 protein revealed that the isolated mRNA:miRNA duplex serves as a strong predictor for duplex affinity and structure within AGO2. Our findings reveal that AGO2 has a bidirectional capacity to modulate affinity; weakening tight RNA:RNA binders while strengthening weak ones. We identified three distinct structural groups that form upon *miR-34a* binding and reveal a novel structural group that exhibits a guide strand bulge. MD simulations indicate a conceivable fit of this miRNA-bulge structure within AGO2. Our results demonstrate that the structural characteristics of mRNA:miRNA duplexes could serve as contributing determinants of repression efficacy.
