## Supplementary File 1 for "Biophysics of microRNA-34a targeting and its influence on down-regulation": sample_output.txt

MAPT	7mer-m8	CGAG	UCCGUCACUAACCCGAGAGUGCCGUCUG
NAMPT_mouse	7mer-m8	GCCU	CCCGUCACUACAAGCCUUGAGACAACC
SIRT6-1	7mer-m8	GAGA	UCCGUCACGUUCGGAGAUGACUAGGG
NOTCH1	7mer-m8	CACA	UCCGUCACAAAGACACAUUUUAUUUUCA
NOTCH2	7mer-m8	GAGG	UCCGUCACAACAGGAGGAGUAGUGACU
NOTCH2	7mer-m8	GAGG	UCCGUCACAACAGGAGGAGUAG
MDM4-1	8mer	UCUG	ACCGUCACUAUAGUCUGCACCUCU
PNUTS	7mer-m8	UCAC	UCCGUCACGUACAUCACACUGAAA
SIRT1	7mer-A1	GGAU	ACCGUCAUUACCAGGAUCGACCCACA
MYB	7mer-m8	GAUA	UCCGUCACUGACCGAUAGUUGG
LEF1	8mer	GAAA	ACCGUCACUAACAGAAAUACCUAGUCG
LIN28a	8mer	AUCG	ACCGUCACGGUUGAUCGGGGUUACG
ACSL1	7mer-m8	AAAG	UCCGUCACAAGAGAAAGGAGAUCGUAAGG
CCND1	7mer-A1	GUAA	ACCGUCAUAUACUGUAACAUUU
CREB1	6mer	GUAU	UCCGUCAAAACGCGUAUCUUUU
PDK1	6mer-A1	GGUU	ACCGUCUUGAGGAGGUUUAUUGUCCUUCU
MYC	6mer	AUAC	UCCGUCAAAUGUAAUACCGAUUUAGA
MAP2K1	8mer	GAGA	ACCGUCACUUCCCGAGACCGAUCUAAA
ATF1	7mer-A1	AGAA	ACCGUCAGUGAAAAGAAUAUUU
MTA2	8mer	GGGG	ACCGUCACGUGCGGGGGGAGGGGGUUGGUCCAUGG
WNT1	7mer-m8	UCCC	CCCGUCACGUUGUUCCCCAGAGG
ACSL4	8mer	CGAA	ACCGUCACAAGAUCGAAAACCCUCAACC
CD44_repeated	7mer-A1	UGUA	ACCGUCAUUGUUGUGUAUCACCGG
