## Supplementary File 1 for "Biophysics of microRNA-34a targeting and its influence on down-regulation": expected_vs_predicted

ACSL1.ft50.L5.R0_0
ACSL4.ft50.L6.R0_0
ARAF.ft50.L8.R0_0
ARHGAP1.ft50.L6.R0_0
ATF1.ft50.L0.R0_0
AXL1.ft50.L1.R0_0
BCL2.ft50.L0.R0_0
BIRC5.ft50.L1.R0_0
CCND1.ft50.L0.R0_0
CCND3.ft50.L0.R0_0
CCNE2.ft50.L5.R0_0
CD24.ft50.L8.R0_0
CD44.ft50.L1.R0_0
CDK4.ft50.L3.R0_0
CDK6-1.ft50.L3.R0_0
CDK6-2.ft50.L2.R0_0
CDK6-3.ft50.L4.R0_0
CDKN2C.ft50.L4.R0_0
c-KIT.ft50.L1.R0_0
CREB1.ft50.L0.R0_0
DLL1-1.ft50.L3.R0_0
DLL1-2.ft50.L0.R0_0
E2F3.ft50.L2.R0_0
FOXP1.ft50.L2.R0_0
FUT8.ft50.L4.R0_0
GALNT7.ft50.L0.R0_0
HDAC1.ft50.L3.R0_0
HK2.ft50.L0.R0_0
HOTAIR.ft50.L5.R0_0
LEF1.ft50.L5.R0_0
LIN28a.ft50.L0.R0_0
IL6R.ft50.L8.R0_0
MAGE-A2.ft50.L1.R0_0
MAGE-A3.ft50.L1.R0_0
MAGE-A6.ft50.L1.R0_0
MAGE-A12.ft50.L1.R0_0
MAP2K1.ft50.L5.R0_0
MAP2K1-1.ft50.L5.R0_0
MAP2K1-2.ft50.L5.R0_0
MAPT.ft50.L5.R0_0
MET-1.ft50.L0.R0_0
MET-2.ft50.L2.R0_0
MTA2.ft50.L1.R0_0
MYB.ft50.L0.R0_0
MYC.ft50.L4.R0_0
MYCN-2.ft50.L5.R0_0
NAMPT-mouse.ft50.L5.R0_0
NOTCH1.ft50.L6.R0_0
NOTCH2.ft50.L2.R0_0
PDK1-1.ft50.L0.R0_0
PDK1-2.ft50.L7.R0_0
PIK3R2-1.ft50.L1.R0_0
PIK3R2-3.ft50.L3.R0_0
PDGFRB.ft50.L0.R0_0
PNUTS.ft50.L2.R0_0
SMAD4.ft50.L1.R0_0
SIRT1.ft50.L4.R0_0
SIRT6.ft50.L4.R0_0
SRC.ft50.L0.R0_0
SOX2.ft50.L0.R0_0
ULBP2.ft50.L0.R0_0
WNT1.ft50.L0.R0_0
ZNF281.ft50.L1.R0_0
