## Supplementary File 4 for "Biophysics of microRNA-34a targeting and its influence on down-regulation"

### Sheet: Sheet1
Plasmid	Replicate	Order	Date	CTRL Firefly	miR Firefly	CTRL Renilla	miR Renilla	CTRL ratio	miR ratio	Normalized R/F ratio
SCRseed	1	0	221102	406511136	134079856	872810112	314505984	2.14708	2.34566	1.09249
SCRseed	2	0	221103	512056096	94797600	953376384	206941360	1.86186	2.18298	1.17247
SCRseed	3	0	221109	317497728	107686144	528352864	182492992	1.66412	1.69467	1.01836
SCRall	1	1	221102	417297760	99185512	585361664	151984000	1.40274	1.53232	1.09237
SCRall	2	1	221103	472760256	104948176	551492032	135691136	1.16654	1.29293	1.10835
SCRall	3	1	221109	349933216	109880552	354173216	120109440	1.01212	1.09309	1.08
PERFECT	1	2	221102	291371488	98459392	573646528	26699070	1.96878	0.271168	0.137734
PERFECT	2	2	221103	348072288	77418840	596962048	17569058	1.71505	0.226935	0.13232
PERFECT	3	2	221109	282595968	59171408	418687744	11842535	1.48158	0.200139	0.135085
BCL2	1	3	221102	300090112	15604507	304079424	4407599	1.01329	0.282457	0.278751
BCL2	2	3	221103	204628000	49690628	197464688	13203517	0.964993	0.265714	0.275354
BCL2	3	3	221109	318490688	133157240	320403360	34275624	1.00601	0.257407	0.255871
NOTCH1	1	4	221102	304520640	91397152	587683136	54215768	1.92986	0.593189	0.307374
NOTCH1	2	4	221103	323698176	94975280	538697984	54595644	1.6642	0.574841	0.345416
NOTCH1	3	4	221109	283461312	125327112	396521024	56429956	1.39885	0.450261	0.321879
CDK6	1	5	221102	266644576	45924248	316594624	19000852	1.18733	0.413743	0.348466
CDK6	2	5	221103	211277776	52004788	238447872	20006540	1.1286	0.384706	0.34087
CDK6	3	5	221109	246945872	114007992	218546064	44011164	0.884996	0.386036	0.436201
CCND1	1	6	221102	191468512	29325008	272925824	16798010	1.42543	0.572822	0.401858
CCND1	2	6	221103	181511168	34988320	225838192	20235238	1.24421	0.578343	0.464827
CCND1	3	6	221109	242295424	103320016	327703616	56407296	1.3525	0.545947	0.403659
SIRT1	1	7	221102	267462720	71115248	516577632	58701360	1.9314	0.82544	0.427379
SIRT1	2	7	221103	376382816	62382644	616144640	48418876	1.63702	0.776159	0.474131
SIRT1	3	7	221109	292137792	112040672	446326336	66559824	1.52779	0.594068	0.388841
MTA2	1	8	221102	290385440	50026928	119485440	9245833	0.411472	0.184817	0.449161
MTA2	2	8	221103	279723968	55456376	89521816	8189672	0.320036	0.147678	0.461441
MTA2	3	8	221109	327121056	87064384	116321864	14214477	0.355593	0.163264	0.459132
HNF4A	1	9	221102	292069600	78686640	413622848	48104984	1.41618	0.611349	0.431689
HNF4A	2	9	221103	291622752	66488768	349687360	36414152	1.19911	0.547674	0.456734
HNF4A	3	9	221109	197825888	127893304	177884912	58826428	0.899199	0.459965	0.511527
CD44	1	10	221102	226742656	35425300	268591872	20571894	1.18457	0.580712	0.490231
CD44	2	10	221103	213262560	45985540	225605408	26596474	1.05788	0.578366	0.546724
CD44	3	10	221109	281527200	115632384	278281664	56794572	0.988472	0.491165	0.496893
NOTCH2	1	11	221102	299872192	89879504	746976896	123891864	2.49098	1.37842	0.553364
NOTCH2	2	11	221103	388795072	68778744	757545536	87828304	1.94844	1.27697	0.655379
NOTCH2	3	11	221109	266835856	100659080	485952864	102939688	1.82117	1.02266	0.561539
PNUTS	1	12	221102	271502016	64096648	498097536	76382968	1.8346	1.19168	0.649561
PNUTS	2	12	221103	324476704	54485080	488681504	55730476	1.50606	1.02286	0.679161
PNUTS	3	12	221109	312438400	93780264	417737632	71744848	1.33702	0.765031	0.57219
WNT1	1	13	221102	322712128	79031784	432680448	64370444	1.34076	0.814488	0.607481
WNT1	2	13	221103	350586464	89446912	382252000	70610936	1.09032	0.789417	0.724022
WNT1	3	13	221109	307697024	91643616	287715456	59766544	0.935061	0.652163	0.697455
DLL1	1	14	221102	278249536	63170860	295007552	59352520	1.06023	0.939555	0.886184
DLL1	2	14	221103	291222880	55040036	261913328	49323888	0.899357	0.896146	0.996429
DLL1	3	14	221109	289126656	126785304	249484416	96678664	0.86289	0.762538	0.883703
